# Gut-associated microbes are present and active in the pig nasal cavity

**DOI:** 10.1101/2023.06.12.544581

**Authors:** Pau Obregon-Gutierrez, Laura Bonillo-Lopez, Florencia Correa-Fiz, Marina Sibila, Joaquim Segalés, Karl Kochanowski, Virginia Aragon

**Author notes:** shared-first authors (Pau Obregon-Gutierrez, Laura Bonillo-Lopez). shared-last authors (,).

## Abstract

**Background:** The nasal microbiota is a key contributor to animal health, and characterizing the nasal microbiota composition is an important step towards elucidating the role of its different members. Efforts to characterize the nasal microbiota composition of domestic pigs and other farm animals frequently report the presence of bacteria that are typically found in the gut, including many anaerobes from the *Bacteroidales* and *Clostridiales* orders. However, the *in vivo* role of these gut-microbiota associated taxa is currently unclear. Here, we tackled this issue by examining the prevalence, origin, and activity of these taxa in the nasal microbiota of piglets.

**Results:** First, analysis of the nasal microbiota of farm piglets sampled in this study, as well as various publicly available data sets, revealed that gut-microbiota associated taxa indeed constitute a substantial fraction of the pig nasal microbiota that is highly variable across individual animals. Second, comparison of herd-matched nasal and rectal samples at amplicon sequencing variant (ASV) level showed that these taxa are largely shared in the nasal and rectal microbiota, suggesting a common origin driven presumably by the transfer of fecal matter. Third, surgical sampling of the inner nasal tract showed that gut-microbiota associated taxa are found throughout the nasal cavity, indicating that these taxa do not stem from contaminations introduced during sampling with conventional nasal swabs. Finally, analysis of cDNA from the 16S rRNA gene in these nasal samples indicated that gut-microbiota associated taxa are indeed active in the pig nasal cavity.

**Conclusion:** This study shows that gut-microbiota associated taxa are not only present, but also active, in the nasal cavity of domestic pigs, and paves the way for future efforts to elucidate the *in vivo* function of these taxa within the nasal microbiota.
