## Supplementary Table 1 for "Gut-associated microbes are present and active in the pig nasal cavity"

### Sheet: Sheet1
Study	Type of sample	Sequencing technique and 16S rRNA gene region	Number of animals	Age of animals	Data availability (BioProject ID)	Reference (Main text)	DOI
Correa-Fiz F, et al. 2019	Nasal swab	Illumina MiSeq (V3V4)	19	3-4 weeks	PRJNA495126	24	doi:10.1038/s41598-019-43022-y
PRJNA525911	Nasal wash and swab	Illumina MiSeq (V4)	99	3-8 weeks	PRJNA525911	https://www.ncbi.nlm.nih.gov/bioproject/PRJNA525911/
Chrun T, et al. 2021	Nasal swab	Illumina MiSeq (V4V5)	75	11-12 weeks	PRJNA758406	25	doi:10.3390/pathogens10101225
Espinosa-Gongora C, et al. 2016	Nasal swab	454 GS FLX titanium system (V3V5)	100	Last 3 weeks of production	Data within the paper’s supplementary materials	20	doi:10.1371/journal.pone.0160331
Correa-Fiz F, et al. 2020	Nasal swab	Illumina MiSeq (V3V4)	60	Weeks 3 and 6	PRJNA632930	26	doi:10.1038/s41598-020-77313-6
Correa-Fiz F, et al. 2016	Nasal swab	Illumina MiSeq (V3V5	38	3-4 weeks	PRJNA305822	12	doi:10.1186/s12864-016-2700-8
Mou KT, et al. 2019	Nasal swab	Illumina MiSeq (V4)	9	2-3 weeks	PRJNA518919	27	doi:10.1016/j.vetmic.2019.108386
Patel S, et al. 2021	Nasal swab	Illumina MiSeq (V4)	96	0 to 6 weeks	PRJNA687981	28	doi:10.1128/mSystems.00152-21
Strube ML, et al. 2018	Nasal swab	Illumina MiSeq (V1V2)	30	Last phases production (slaughterhouse)	PRJNA399517	29	doi:10.1038/s41598-018-30689-y
Blanco-Fuertes M, et al. 2022	Nasal swab	Illumina MiSeq (V3V4)	11	3-4 weeks	PRJNA783272	30	doi:10.1038/s41598-022-07382-2
Wang Q, et al. 2018	Oropharyngeal swab	Illumina MiSeq (V3V4)	33	2-3 weeks	PRJNA505937	15	doi:10.3389/fmicb.2018.03218
