## Supplementary Table 4 for "Gut-associated microbes are present and active in the pig nasal cavity"

### Sheet: Sheet1
Level	OTU taxonomy	Relative abundance (5 animals mean)				Statistics
		Deep	Middle	Standard	External	ANCOM-BC q value
L4	Acidobacteriales	0	0.000539	0.002293	0.008025	1.51958e-07
	Oceanospirillales	0.013711	0.00045	0.000458	2.4e-05	0.00037871
	Xanthomonadales	0.00179	0.004068	0.021443	0.018644	0.00325369
	Flavobacteriales	0.014422	0.107149	0.254099	0.266938	0.0080632
	Turicibacterales	0.001289	0.005091	0.003777	0.008151	0.0102167
	Rhizobiales	0.01374	0.001679	0.003752	0.003222	0.0493892
L5	Acidobacteriaceae	0	0.000539	0.002293	0.008025	7.57372e-06
	Pseudomonadaceae	0.07047	0.007415	0.008158	0.002519	7.45464e-05
	Halomonadaceae	0.013711	0.00045	0.000458	2.4e-05	0.000347151
	Rhodospirillaceae	0	0.000534	0.004589	0.006466	0.00049065
	Turicibacteraceae	0.001289	0.005091	0.003777	0.008151	0.0379477
	Burkholderiaceae	0.001532	0.001552	0.016654	0.020872	0.0409438
L6	Agrobacterium	0.007819	0.000375	0.000497	7.3e-05	9.13656e-13
	Dyella	0.000308	0.001737	0.013487	0.013456	5.46771e-07
	Pseudomonas	0.070327	0.006116	0.007389	0.001393	7.01146e-06
	Acidobacteriaceae (uncl.)	0	0.000392	0.001349	0.004573	1.4739e-05
	Rhizobiaceae (uncl.)	0	0.000392	0.001636	0.001833	0.000106481
	Halomonas	0.013711	0.00045	0.000458	2.4e-05	0.000292329
	Sutterella	0	0.001418	0.00045	0.000441	0.0055279
	Inquilinus	0	0.000148	0.002174	0.004922	0.00596064
	Mitsuokella	0	0.001134	0.000826	0.000944	0.0331196
L7	Agrobacterium (uncl.)	0.007819	0.000375	0.000422	7.3e-05	2.41358e-13
	Pseudomonas (uncl.)	0.020828	0.001012	0.001347	0.001017	2.38827e-08
	Pseudomonas veronii	0.032242	0.002468	0.00072	0.000197	2.10567e-07
	Acidobacteriaceae (uncl.)	0	0.000392	0.001349	0.004573	5.58478e-06
	Dyella (uncl.)	0	0.000823	0.007775	0.00848	5.31624e-05
	Rhizobiaceae (uncl.)	0	0.000392	0.001636	0.001833	5.31624e-05
	Burkholderia tuberum	0	0.000378	0.004785	0.009504	0.000151071
	Dyella marensis	0.000308	0.000914	0.005372	0.004895	0.00212014
	Sutterella (uncl.)	0	0.001418	0.00045	0.000441	0.00221675
	Inquilinus limosus	0	0.000148	0.002174	0.004922	0.0034465
	Mitsuokella (uncl.)	0	0.001021	0.000826	0.000944	0.0194411
ASV	Pseudomonas veronii	0.030114	0.000168	0.000625	4.8e-05	2.53911e-15
	Neisseria shayeganii	0	0.050296	0.076946	0.07255	2.64373e-09
	Collinsella aerofaciens	0	0.00209	0.000507	0.000892	1.43999e-05
	Dyella	0	0.000823	0.006218	0.007829	6.9908e-05
	Burkholderia tuberum	0	0.000378	0.004785	0.009504	0.00012021
	Dyella marensis	0	0.00025	0.003498	0.00397	0.000397426
	Pseudomonas	0.010086	0	0.000443	0	0.002532
	Brevundimonas diminuta	0.008473	0.000152	0.000359	0	0.0203355
