## Supplementary Table 6 for "Gut-associated microbes are present and active in the pig nasal cavity"

### Sheet: metadata
Supplementary table 6. Sample metadata file: Names and main characteristics of the samples used in this study
sample-id	run	body_site	dna_rna	piglet	farm_or_not	surgical_depth	farm_of_provenance
443N-DNA	A	nasal	dna	443	farm	farm	Farm 1 (Spain)
443N-RNA	A	nasal	rna	443	farm	farm	Farm 1 (Spain)
448N-DNA	A	nasal	dna	448	farm	farm	Farm 1 (Spain)
448N-RNA	A	nasal	rna	448	farm	farm	Farm 1 (Spain)
452N-DNA	A	nasal	dna	452	farm	farm	Farm 1 (Spain)
452N-RNA	A	nasal	rna	452	farm	farm	Farm 1 (Spain)
456N-DNA	A	nasal	dna	456	farm	farm	Farm 1 (Spain)
456N-RNA	A	nasal	rna	456	farm	farm	Farm 1 (Spain)
460N-DNA	A	nasal	dna	460	farm	farm	Farm 1 (Spain)
460N-RNA	A	nasal	rna	460	farm	farm	Farm 1 (Spain)
464N-DNA	A	nasal	dna	464	farm	farm	Farm 1 (Spain)
464N-RNA	A	nasal	rna	464	farm	farm	Farm 1 (Spain)
480N-DNA	A	nasal	dna	480	farm	farm	Farm 1 (Spain)
480N-RNA	A	nasal	rna	480	farm	farm	Farm 1 (Spain)
484N-DNA	A	nasal	dna	484	farm	farm	Farm 1 (Spain)
484N-RNA	A	nasal	rna	484	farm	farm	Farm 1 (Spain)
577N-DNA	A	nasal	dna	577	farm	farm	Farm 2 (Spain)
577N-RNA	A	nasal	rna	577	farm	farm	Farm 2 (Spain)
578N-DNA	A	nasal	dna	578	farm	farm	Farm 2 (Spain)
578N-RNA	A	nasal	rna	578	farm	farm	Farm 2 (Spain)
579N-DNA	A	nasal	dna	579	farm	farm	Farm 2 (Spain)
579N-RNA	A	nasal	rna	579	farm	farm	Farm 2 (Spain)
580N-DNA	A	nasal	dna	580	farm	farm	Farm 2 (Spain)
580N-RNA	A	nasal	rna	580	farm	farm	Farm 2 (Spain)
581N-DNA	A	nasal	dna	581	farm	farm	Farm 2 (Spain)
581N-RNA	A	nasal	rna	581	farm	farm	Farm 2 (Spain)
583N-DNA	A	nasal	dna	583	farm	farm	Farm 2 (Spain)
583N-RNA	A	nasal	rna	583	farm	farm	Farm 2 (Spain)
584N-DNA	A	nasal	dna	584	farm	farm	Farm 2 (Spain)
584N-RNA	A	nasal	rna	584	farm	farm	Farm 2 (Spain)
585N-DNA	A	nasal	dna	585	farm	farm	Farm 2 (Spain)
585N-RNA	A	nasal	rna	585	farm	farm	Farm 2 (Spain)
682N-DNA	A	nasal	dna	682	farm	farm	Farm 3 (Spain)
682N-RNA	A	nasal	rna	682	farm	farm	Farm 3 (Spain)
683N-DNA	A	nasal	dna	683	farm	farm	Farm 3 (Spain)
683N-RNA	A	nasal	rna	683	farm	farm	Farm 3 (Spain)
684N-DNA	A	nasal	dna	684	farm	farm	Farm 3 (Spain)
684N-RNA	A	nasal	rna	684	farm	farm	Farm 3 (Spain)
687N-DNA	A	nasal	dna	687	farm	farm	Farm 3 (Spain)
687N-RNA	A	nasal	rna	687	farm	farm	Farm 3 (Spain)
689N-DNA	A	nasal	dna	689	farm	farm	Farm 3 (Spain)
689N-RNA	A	nasal	rna	689	farm	farm	Farm 3 (Spain)
690N-DNA	A	nasal	dna	690	farm	farm	Farm 3 (Spain)
690N-RNA	A	nasal	rna	690	farm	farm	Farm 3 (Spain)
691N-DNA	A	nasal	dna	691	farm	farm	Farm 3 (Spain)
691N-RNA	A	nasal	rna	691	farm	farm	Farm 3 (Spain)
694N-DNA	A	nasal	dna	694	farm	farm	Farm 3 (Spain)
694N-RNA	A	nasal	rna	694	farm	farm	Farm 3 (Spain)
443R-DNA	B	rectal	dna	443	farm	farm	Farm 1 (Spain)
443R-RNA	B	rectal	rna	443	farm	farm	Farm 1 (Spain)
448R-DNA	B	rectal	dna	448	farm	farm	Farm 1 (Spain)
448R-RNA	B	rectal	rna	448	farm	farm	Farm 1 (Spain)
452R-DNA	B	rectal	dna	452	farm	farm	Farm 1 (Spain)
452R-RNA	B	rectal	rna	452	farm	farm	Farm 1 (Spain)
456R-DNA	B	rectal	dna	456	farm	farm	Farm 1 (Spain)
456R-RNA	B	rectal	rna	456	farm	farm	Farm 1 (Spain)
460R-DNA	B	rectal	dna	460	farm	farm	Farm 1 (Spain)
460R-RNA	B	rectal	rna	460	farm	farm	Farm 1 (Spain)
464R-DNA	B	rectal	dna	464	farm	farm	Farm 1 (Spain)
464R-RNA	B	rectal	rna	464	farm	farm	Farm 1 (Spain)
480R-DNA	B	rectal	dna	480	farm	farm	Farm 1 (Spain)
480R-RNA	B	rectal	rna	480	farm	farm	Farm 1 (Spain)
484R-DNA	B	rectal	dna	484	farm	farm	Farm 1 (Spain)
484R-RNA	B	rectal	rna	484	farm	farm	Farm 1 (Spain)
577R-DNA	B	rectal	dna	577	farm	farm	Farm 2 (Spain)
577R-RNA	B	rectal	rna	577	farm	farm	Farm 2 (Spain)
578R-DNA	B	rectal	dna	578	farm	farm	Farm 2 (Spain)
578R-RNA	B	rectal	rna	578	farm	farm	Farm 2 (Spain)
579R-DNA	B	rectal	dna	579	farm	farm	Farm 2 (Spain)
579R-RNA	B	rectal	rna	579	farm	farm	Farm 2 (Spain)
580R-DNA	B	rectal	dna	580	farm	farm	Farm 2 (Spain)
580R-RNA	B	rectal	rna	580	farm	farm	Farm 2 (Spain)
581R-DNA	B	rectal	dna	581	farm	farm	Farm 2 (Spain)
581R-RNA	B	rectal	rna	581	farm	farm	Farm 2 (Spain)
583R-DNA	B	rectal	dna	583	farm	farm	Farm 2 (Spain)
583R-RNA	B	rectal	rna	583	farm	farm	Farm 2 (Spain)
584R-DNA	B	rectal	dna	584	farm	farm	Farm 2 (Spain)
584R-RNA	B	rectal	rna	584	farm	farm	Farm 2 (Spain)
585R-DNA	B	rectal	dna	585	farm	farm	Farm 2 (Spain)
585R-RNA	B	rectal	rna	585	farm	farm	Farm 2 (Spain)
682R-DNA	B	rectal	dna	682	farm	farm	Farm 3 (Spain)
682R-RNA	B	rectal	rna	682	farm	farm	Farm 3 (Spain)
683R-DNA	B	rectal	dna	683	farm	farm	Farm 3 (Spain)
683R-RNA	B	rectal	rna	683	farm	farm	Farm 3 (Spain)
684R-DNA	B	rectal	dna	684	farm	farm	Farm 3 (Spain)
684R-RNA	B	rectal	rna	684	farm	farm	Farm 3 (Spain)
687R-DNA	B	rectal	dna	687	farm	farm	Farm 3 (Spain)
687R-RNA	B	rectal	rna	687	farm	farm	Farm 3 (Spain)
689R-DNA	B	rectal	dna	689	farm	farm	Farm 3 (Spain)
689R-RNA	B	rectal	rna	689	farm	farm	Farm 3 (Spain)
690R-DNA	B	rectal	dna	690	farm	farm	Farm 3 (Spain)
690R-RNA	B	rectal	rna	690	farm	farm	Farm 3 (Spain)
691R-DNA	B	rectal	dna	691	farm	farm	Farm 3 (Spain)
691R-RNA	B	rectal	rna	691	farm	farm	Farm 3 (Spain)
694R-DNA	B	rectal	dna	694	farm	farm	Farm 3 (Spain)
694R-RNA	B	rectal	rna	694	farm	farm	Farm 3 (Spain)
DNA1-NS-Deep	C	nasal	dna	1	surgical	1_deep	surgical
DNA1-NS-External	C	nasal	dna	1	surgical	4_external	surgical
DNA1-NS-Middle	C	nasal	dna	1	surgical	2_middle	surgical
DNA1-NS-Standard	C	nasal	dna	1	surgical	3_standard	surgical
DNA1-Rectal-swab	C	rectal	dna	1	surgical	5_rectal	surgical
DNA2-NS-Deep	C	nasal	dna	2	surgical	1_deep	surgical
DNA2-NS-External	C	nasal	dna	2	surgical	4_external	surgical
DNA2-NS-Middle	C	nasal	dna	2	surgical	2_middle	surgical
DNA2-NS-Standard	C	nasal	dna	2	surgical	3_standard	surgical
DNA2-Rectal-swab	C	rectal	dna	2	surgical	5_rectal	surgical
DNA3-NS-Deep	C	nasal	dna	3	surgical	1_deep	surgical
DNA3-NS-External	C	nasal	dna	3	surgical	4_external	surgical
DNA3-NS-Middle	C	nasal	dna	3	surgical	2_middle	surgical
DNA3-NS-Standard	C	nasal	dna	3	surgical	3_standard	surgical
DNA3-Rectal-swab	C	rectal	dna	3	surgical	5_rectal	surgical
DNA4-NS-Deep	C	nasal	dna	4	surgical	1_deep	surgical
DNA4-NS-External	C	nasal	dna	4	surgical	4_external	surgical
DNA4-NS-Middle	C	nasal	dna	4	surgical	2_middle	surgical
DNA4-NS-Standard	C	nasal	dna	4	surgical	3_standard	surgical
DNA4-Rectal-swab	C	rectal	dna	4	surgical	5_rectal	surgical
DNA5-NS-Deep	C	nasal	dna	5	surgical	1_deep	surgical
DNA5-NS-External	C	nasal	dna	5	surgical	4_external	surgical
DNA5-NS-Middle	C	nasal	dna	5	surgical	2_middle	surgical
DNA5-NS-Standard	C	nasal	dna	5	surgical	3_standard	surgical
DNA5-Rectal-swab	C	rectal	dna	5	surgical	5_rectal	surgical
DNA6-Cneg	C	Cneg_dna	Cneg_dna	Cneg_dna	surgical	Cneg_dna	surgical
RNA1-NS-Deep	C	nasal	rna	1	surgical	1_deep	surgical
RNA1-NS-External	C	nasal	rna	1	surgical	4_external	surgical
RNA1-NS-Middle	C	nasal	rna	1	surgical	2_middle	surgical
RNA1-NS-Standard	C	nasal	rna	1	surgical	3_standard	surgical
RNA1-Rectal-swab	C	rectal	rna	1	surgical	5_rectal	surgical
RNA2-NS-Deep	C	nasal	rna	2	surgical	1_deep	surgical
RNA2-NS-External	C	nasal	rna	2	surgical	4_external	surgical
RNA2-NS-Middle	C	nasal	rna	2	surgical	2_middle	surgical
RNA2-NS-Standard	C	nasal	rna	2	surgical	3_standard	surgical
RNA2-Rectal-swab	C	rectal	rna	2	surgical	5_rectal	surgical
RNA3-NS-Deep	C	nasal	rna	3	surgical	1_deep	surgical
RNA3-NS-External	C	nasal	rna	3	surgical	4_external	surgical
RNA3-NS-Middle	C	nasal	rna	3	surgical	2_middle	surgical
RNA3-NS-Standard	C	nasal	rna	3	surgical	3_standard	surgical
RNA3-Rectal-swab	C	rectal	rna	3	surgical	5_rectal	surgical
RNA4-NS-Deep	C	nasal	rna	4	surgical	1_deep	surgical
RNA4-NS-External	C	nasal	rna	4	surgical	4_external	surgical
RNA4-NS-Middle	C	nasal	rna	4	surgical	2_middle	surgical
RNA4-NS-Standard	C	nasal	rna	4	surgical	3_standard	surgical
RNA4-Rectal-swab	C	rectal	rna	4	surgical	5_rectal	surgical
RNA5-NS-Deep	C	nasal	rna	5	surgical	1_deep	surgical
RNA5-NS-External	C	nasal	rna	5	surgical	4_external	surgical
RNA5-NS-Middle	C	nasal	rna	5	surgical	2_middle	surgical
RNA5-NS-Standard	C	nasal	rna	5	surgical	3_standard	surgical
RNA5-Rectal-swab	C	rectal	rna	5	surgical	5_rectal	surgical
RNA6-Cneg	C	Cneg_rna	Cneg_rna	Cneg_rna	surgical	Cneg_rna	surgical
